# *Cutibacterium* adaptation to life on humans provides a novel biomarker of *C. acnes* infections

**DOI:** 10.1101/2024.09.18.613542

**Authors:** Md Shafiuddin, Gabriel William Prather, Wen Chi Huang, Jeffrey Ryan Anton, Andrew Lawrence Martin, Sydney Brianna Sillart, Jonathan Z. Tang, Michael R. Vittori, Michael J. Prinsen, Jessica Jane Ninneman, Chandrashekhara Manithody, Jeffrey P. Henderson, Alexander W. Aleem, Ma Xenia Garcia Ilagan, William H. McCoy

## Abstract

The domestication of cattle provided Propionibacteriaceae the opportunity to adapt to human skin. These bacteria constitute a distinct genus (*Cutibacterium*), and a single species within that genus (*C. acnes*) dominates 25% of human skin. *C. acnes* protects humans from pathogen colonization, but it can also infect indwelling medical devices inserted through human skin. Proteins that help Cutibacteria live on our skin may also act as virulence factors during an opportunistic infection, like a shoulder periprosthetic joint infection (PJI). To better understand the evolution of this commensal and opportunistic pathogen, we sought to extensively characterize one of these proteins, RoxP. This secreted protein is only found in the *Cutibacterium* genus, helps *C. acnes* grow in oxic environments, and is required for *C. acnes* to colonize human skin. Structure-based sequence analysis of twenty-one RoxP orthologs (71-100% identity to *C. acnes* strain KPA171202 RoxP_1) revealed a high-degree of molecular surface conservation and helped identify a potential heme-binding interface. Biophysical evaluation of a subset of seven RoxP orthologs (71-100% identity) demonstrated that heme-binding is conserved. Computational modeling of these orthologs suggests that RoxP heme-binding is mediated by an invariant molecular surface composed of a surface-exposed tryptophan (W66), adjacent cationic pocket, and nearby potential heme axial ligands. Further, these orthologs were found to undergo heme-dependent oligomerization. To further probe the role of this protein in *C. acnes* biology, we developed four monoclonal anti-RoxP antibodies, assessed the binding of those antibodies to a subset of ten RoxP orthologs (71-100% identity), developed an anti-RoxP sandwich ELISA (sELISA) with sub-nanogram sensitivity, and adapted that sELISA to quantitate RoxP in human biofluids that can be infected by *C. acnes* (serum, synovial fluid, cerebrospinal fluid). This study expands our understanding of how an environmental bacterium evolved to live on humans, and the assays developed in this work can now be used to identify this organism when it gains access to sterile sites to cause opportunistic infections.

**Author Summary:** The longer humans live, the more they require internal “replacement parts,” like prosthetic joints. Increased placement of these and other medical devices has increased their complications, which frequently are infections caused by microbes that live on humans. One of these microbes is *Cutibacterium acnes*, which dominates 25% of human skin. It appears that when humans domesticated cattle, a *C. acnes* ancestor adapted from living in cows to living on people. One of these adaptations was RoxP, a protein only found in *Cutibacterium* and carried by all *C. acnes*. Here, we describe our extensive characterization of RoxP. We found that distantly related RoxP conserve high stability at the low pH found on human skin. They also conserve the ability to bind heme, a source of iron used by microbes when they infect humans. As a part of this work, we developed tests that measure RoxP to identify *C. acnes* growth. In a clinic or hospital, these tests could allow a doctor to rapidly identify *C. acnes* infections, which would improve patient outcomes and lower healthcare costs. This work has helped us better understand how *C. acnes* adapted to live on humans and to identify *C. acnes* infections of medical devices.
