## Supplemental Files 1-12 for "*Cutibacterium* adaptation to life on humans provides a novel biomarker of *C. acnes* infections": 20240207_SI_File_02_7bcj_RoxP_BSA_PolyView_GetArea_OrthoVariants_v2.xlsx

### Sheet: DATA
	Residue# (PDB 7bcj)	Residue# (McCoy, post-signal peptide cleavage)	Amino acid (AA)	RoxP Residue	Cloning Artifact	PolyView Relative Surface Accessibility (RSA)	Getarea		RoxP Ortholog Variants Exist (Y/N)				RoxP Ortholog Variant Positions	Charge reversal (e.g., E to K)	Introduction of a charge (H/K/R/D/E) to a position that is otherwise uncharged (e.g., A/F/G/L/I/M/N/P/Q/S/T/V/W/Y).	Introduction of an uncharged residue (e.g., A/F/G/L/I/M/N/P/Q/S/T/V/W/Y) into a position that is otherwise charged (H/K/R/D/E).	Small residue to large hydrophobic (e.g., S/T to F/I/L/M/Y, A/V to F/M/Y)	Small residue to large, polar uncharged (e.g., A/S/T/V to N/Q)	Small residue to histidine (e.g., A/S/T/V to H)	Large to small residue (e.g., F/H/M/W/Y to A/S/T/V)	Any non-C residue to cysteine	Cysteine to any other residue	Any non-G residue to glycine	Glycine to any other residue	Any non-W residue to tryptophan	Tryptophan to any other residue	Any non-P residue to proline	Proline to any other residue	Any non-conservative variant?	List of non-conservative variants?		Conservative (e.g., A/I/L/V to A/I/L/V, I/L/M to I/L/M, F /Yto F/Y, S/T to S/T, E to D, K to R, K/R to H)* *I am including relatively conservative substitutions (e.g., A/S/T/V to A/S/T/V, F/I/L/M/Y to F/I/L/M/Y) here as well.	List of conservative variants?	NO non-conservative variants i.e., only conservative variants?		GetArea Groupings
				Y/N	Y/N		Ratio(%) *Ratio of side-chain surface area to "random coil" value per residue.	In/Out	In sequence alignment (21 orthologs)?	Within RoxP orthologs expressed recombinantly (11)?	Variant not accounted for in expressed RoxP orthologs?		Y/N	Y/N	Y/N	Y/N	Y/N	Y/N	Y/N	Y/N	Y/N	Y/N	Y/N	Y/N	Y/N	Y/N	Y/N	Y/N	Y/N	(McCoy Residue Numbering)		Y/N	(McCoy Residue Numbering)	Y/N	%	(<30, 30-60, >60%)
	Column2	Column24	Column23	Column232	Column233	Column13	Column12	Column122	Column3	Column4	Column5	Column1	Column1	Column2	Column22	Column23	Column3	Column32	Column4	Column42	Column5	Column52	Column6	Column62	Column7	Column72	Column8	Column82	Column822	Column823	Column83	Column9	Column94	Column93	Column92	Column10
	23	1	M	No	Yes	9	100	o	Yes	Yes	No		Yes	No	No	No	No	No	No	No	No	No	No	No	No	No	Yes	No	Yes	A1P		Yes	A1V	No		>60
	24	2	T	Yes	No	9	95.2	o	No	No	No		No	No	No	No	No	No	No	No	No	No	No	No	No	No	No	No	No	---		No	---	No		>60
	25	3	P	Yes	No	7	98.3	o	No	No	No		No	No	No	No	No	No	No	No	No	No	No	No	No	No	No	No	No	---		No	---	No		>60
	26	4	I	Yes	No	5	35.8		Yes	Yes	No		Yes	No	No	No	No	No	No	No	No	No	No	No	No	No	No	No	No	---		Yes	I4L	Yes		30-60
	27	5	D	Yes	No	6	70.6	o	Yes	Yes	No		Yes	No	No	Yes	No	No	No	No	No	No	No	No	No	No	No	No	Yes	D5N		No	---	No		>60
	28	6	E	Yes	No	7	85.5	o	Yes	Yes	No		Yes	No	No	Yes	No	No	No	No	No	No	Yes	No	No	No	No	No	Yes	E6G,E6T		No	---	No		>60
	29	7	S	Yes	No	7	84.1	o	Yes	Yes	No		Yes	No	No	No	No	Yes	No	No	No	No	No	No	No	No	No	No	Yes	S7N		No	---	No		>60
	30	8	Q	Yes	No	8	64.6	o	Yes	Yes	No		Yes	No	Yes	No	No	No	No	No	No	No	No	No	No	No	No	No	Yes	Q8H		No	---	No		>60
	31	9	L	Yes	No	1	11.5	i	No	No	No		No	No	No	No	No	No	No	No	No	No	No	No	No	No	No	No	No	---		No	---	No		<30
	32	10	P	Yes	No	2	29.4		Yes	Yes	No		Yes	No	No	No	No	No	No	No	No	No	No	No	No	No	No	Yes	Yes	P10S		No	---	No		<30
	33	11	V	Yes	No	6	76.4	o	Yes	Yes	No		Yes	No	No	No	No	No	No	No	No	No	No	No	No	No	Yes	No	Yes	V11P		Yes	V11T	No		>60
	34	12	G	Yes	No	0	13.3	i	Yes	Yes	No		Yes	No	Yes	No	No	No	No	No	No	No	No	Yes	No	No	No	No	Yes	G12D,G12E		No	---	No		<30
	35	13	P	Yes	No	0	0.1	i	No	No	No		No	No	No	No	No	No	No	No	No	No	No	No	No	No	No	No	No	---		No	---	No		<30
	36	14	Q	Yes	No	6	77.5	o	Yes	Yes	No		Yes	No	Yes	No	No	No	No	No	No	No	No	No	No	No	No	No	Yes	Q14R		No	---	No		>60
	37	15	V	Yes	No	0	0.3	i	No	No	No		No	No	No	No	No	No	No	No	No	No	No	No	No	No	No	No	No	---		No	---	No		<30
	38	16	S	Yes	No	5	70	o	No	No	No		No	No	No	No	No	No	No	No	No	No	No	No	No	No	No	No	No	---		No	---	No		>60
	39	17	V	Yes	No	0	1.2	i	No	No	No		No	No	No	No	No	No	No	No	No	No	No	No	No	No	No	No	No	---		No	---	No		<30
	40	18	T	Yes	No	2	31.5		No	No	No		No	No	No	No	No	No	No	No	No	No	No	No	No	No	No	No	No	---		No	---	No		30-60
	41	19	D	Yes	No	1	11.7	i	No	No	No		No	No	No	No	No	No	No	No	No	No	No	No	No	No	No	No	No	---		No	---	No		<30
	42	20	S	Yes	No	9	97	o	Yes	Yes	No		Yes	No	No	No	Yes	No	No	No	No	No	No	No	No	No	Yes	No	Yes	S20F,S20I,S20P		No	---	No		>60
	43	21	A	Yes	No	3	46.4		Yes	Yes	No		Yes	No	No	No	No	No	No	No	No	No	No	No	No	No	No	No	No	---		Yes	A21S	Yes		30-60
	44	22	Q	Yes	No	8	79.9	o	No	No	No		No	No	No	No	No	No	No	No	No	No	No	No	No	No	No	No	No	---		No	---	No		>60
	45	23	H	Yes	No	5	73.4	o	No	No	No		No	No	No	No	No	No	No	No	No	No	No	No	No	No	No	No	No	---		No	---	No		>60
	46	24	T	Yes	No	9	99.1	o	No	No	No		No	No	No	No	No	No	No	No	No	No	No	No	No	No	No	No	No	---		No	---	No		>60
	47	25	G	Yes	No	4	36.6		No	No	No		No	No	No	No	No	No	No	No	No	No	No	No	No	No	No	No	No	---		No	---	No		30-60
	48	26	P	Yes	No	3	53.4	o	No	No	No		No	No	No	No	No	No	No	No	No	No	No	No	No	No	No	No	No	---		No	---	No		30-60
	49	27	F	Yes	No	0	4.4	i	No	No	No		No	No	No	No	No	No	No	No	No	No	No	No	No	No	No	No	No	---		No	---	No		<30
	50	28	A	Yes	No	0	8.9	i	Yes	Yes	No		Yes	No	No	No	No	No	No	No	No	No	No	No	No	No	No	No	No	---		Yes	A28S,S28T	Yes		<30
	51	29	A	Yes	No	1	22.1		Yes	Yes	No		Yes	No	No	No	No	No	No	No	No	No	No	No	No	No	No	No	No	---		Yes	A29T,A29V	Yes		<30
	52	30	S	Yes	No	6	55.6	o	Yes	Yes	No		Yes	No	No	No	No	No	No	No	No	No	No	No	No	No	No	No	No	---		Yes	S30A,S30T	Yes		30-60
	53	31	S	Yes	No	0	17.7	i	Yes	Yes	No		Yes	No	No	No	No	Yes	No	No	No	No	No	No	No	No	No	No	Yes	S31N		Yes	S31T	No		<30
	54	32	P	Yes	No	4	63	o	No	No	No		No	No	No	No	No	No	No	No	No	No	No	No	No	No	No	No	No	---		No	---	No		>60
	55	33	L	Yes	No	0	0	i	No	No	No		No	No	No	No	No	No	No	No	No	No	No	No	No	No	No	No	No	---		No	---	No		<30
	56	34	T	Yes	No	2	29		Yes	Yes	No		Yes	No	No	No	Yes	No	No	No	No	No	No	No	No	No	Yes	No	Yes	T34I,T34P		Yes	T34A	No		<30
	57	35	I	Yes	No	0	0	i	Yes	Yes	No		Yes	No	No	No	No	No	No	No	No	No	No	No	No	No	No	No	No	---		Yes	I35V	Yes		<30
	58	36	T	Yes	No	3	40.3		Yes	Yes	No		Yes	No	Yes	No	No	No	No	No	No	No	No	No	No	No	No	No	Yes	T36K		No	---	No		30-60
	59	37	V	Yes	No	0	0	i	No	No	No		No	No	No	No	No	No	No	No	No	No	No	No	No	No	No	No	No	---		No	---	No		<30
	60	38	K	Yes	No	5	64.8	o	Yes	Yes	No		Yes	No	No	Yes	No	No	No	No	No	No	No	No	No	No	No	No	Yes	K38T		No	---	No		>60
	61	39	P	Yes	No	0	6.6	i	No	No	No		No	No	No	No	No	No	No	No	No	No	No	No	No	No	No	No	No	---		No	---	No		<30
	62	40	G	Yes	No	5	61.3	o	Yes	Yes	No		Yes	No	No	No	No	No	No	No	No	No	No	Yes	No	No	No	No	Yes	G40N,G40S		No	---	No		>60
	63	41	A	Yes	No	0	0.1	i	No	No	No		No	No	No	No	No	No	No	No	No	No	No	No	No	No	No	No	No	---		No	---	No		<30
	64	42	P	Yes	No	3	65.5	o	No	No	No		No	No	No	No	No	No	No	No	No	No	No	No	No	No	No	No	No	---		No	---	No		>60
	65	43	C	Yes	No	0	0.3	i	No	No	No		No	No	No	No	No	No	No	No	No	No	No	No	No	No	No	No	No	---		No	---	No		<30
	66	44	V	Yes	No	3	24.6		No	No	No		No	No	No	No	No	No	No	No	No	No	No	No	No	No	No	No	No	---		No	---	No		<30
	67	45	R	Yes	No	7	52.6	o	Yes	Yes	No		Yes	No	No	Yes	No	No	No	No	No	No	No	No	No	No	No	No	Yes	R45S		No	---	No		30-60
	68	46	A	Yes	No	8	100	o	Yes	Yes	No		Yes	No	No	No	No	No	No	No	No	No	No	No	No	No	No	No	No	---		Yes	A46S	Yes		>60
	69	47	D	Yes	No	6	54.3	o	No	No	No		No	No	No	No	No	No	No	No	No	No	No	No	No	No	No	No	No	---		No	---	No		30-60
	70	48	G	Yes	No	3	40.6		No	No	No		No	No	No	No	No	No	No	No	No	No	No	No	No	No	No	No	No	---		No	---	No		30-60
	71	49	Y	Yes	No	5	70.8	o	Yes	Yes	No		Yes	No	Yes	No	No	No	No	No	No	No	No	No	No	No	No	No	Yes	Y49H,Y49R		No	---	No		>60
	72	50	Q	Yes	No	1	8.3	i	No	No	No		No	No	No	No	No	No	No	No	No	No	No	No	No	No	No	No	No	---		No	---	No		<30
	73	51	E	Yes	No	1	2.1	i	Yes	Yes	No		Yes	No	No	Yes	No	No	No	No	No	No	No	No	No	No	No	No	Yes	E51A,E51Q		No	---	No		<30
	74	52	S	Yes	No	0	3	i	No	No	No		No	No	No	No	No	No	No	No	No	No	No	No	No	No	No	No	No	---		No	---	No		<30
	75	53	M	Yes	No	0	0.1	i	Yes	Yes	No		Yes	No	No	No	No	No	No	No	No	No	No	No	No	No	No	No	No	---		Yes	M53I,M53L	Yes		<30
	76	54	V	Yes	No	1	13.6	i	No	No	No		No	No	No	No	No	No	No	No	No	No	No	No	No	No	No	No	No	---		No	---	No		<30
	77	55	T	Yes	No	0	0	i	Yes	Yes	No		Yes	No	No	No	No	No	No	No	No	No	No	No	No	No	No	No	No	---		Yes	T55A	Yes		<30
	78	56	R	Yes	No	4	48.3		No	No	No		No	No	No	No	No	No	No	No	No	No	No	No	No	No	No	No	No	---		No	---	No		30-60
	79	57	V	Yes	No	0	0	i	Yes	Yes	No		Yes	No	No	No	No	No	No	No	No	No	No	No	No	No	No	No	No	---		Yes	V57I	Yes		<30
	80	58	L	Yes	No	2	31.8		No	No	No		No	No	No	No	No	No	No	No	No	No	No	No	No	No	No	No	No	---		No	---	No		30-60
	81	59	D	Yes	No	1	19.2	i	No	No	No		No	No	No	No	No	No	No	No	No	No	No	No	No	No	No	No	No	---		No	---	No		<30
	82	60	D	Yes	No	4	31.4		Yes	Yes	No		Yes	No	No	Yes	No	No	No	No	No	No	Yes	No	No	No	No	No	Yes	D60G		No	---	No		30-60
	83	61	K	Yes	No	9	89.1	o	Yes	Yes	No		Yes	No	No	Yes	No	No	No	No	No	No	No	No	No	No	No	No	Yes	K61Q		No	---	No		>60
	84	62	G	Yes	No	4	50.5	o	No	No	No		No	No	No	No	No	No	No	No	No	No	No	No	No	No	No	No	No	---		No	---	No		30-60
	85	63	H	Yes	No	6	81.5	o	Yes	Yes	No		Yes	No	No	No	No	No	No	No	No	No	No	No	No	No	No	No	No	---		Yes	H63R	Yes		>60
	86	64	Q	Yes	No	3	37.8		No	No	No		No	No	No	No	No	No	No	No	No	No	No	No	No	No	No	No	No	---		No	---	No		30-60
	87	65	V	Yes	No	0	0.7	i	No	No	No		No	No	No	No	No	No	No	No	No	No	No	No	No	No	No	No	No	---		No	---	No		<30
	88	66	W	Yes	No	1	12.6	i	No	No	No		No	No	No	No	No	No	No	No	No	No	No	No	No	No	No	No	No	---		No	---	No		<30
	89	67	T	Yes	No	6	60.9	o	Yes	Yes	No		Yes	No	No	No	No	No	No	No	No	No	No	No	No	No	No	No	No	---		Yes	T67A,T67S	Yes		>60
	90	68	G	Yes	No	1	20.9		No	No	No		No	No	No	No	No	No	No	No	No	No	No	No	No	No	No	No	No	---		No	---	No		<30
	91	69	T	Yes	No	4	35.5		Yes	Yes	No		Yes	No	No	No	No	No	No	No	No	No	No	No	No	No	No	No	No	---		Yes	T69A	Yes		30-60
	92	70	F	Yes	No	1	21.9		No	No	No		No	No	No	No	No	No	No	No	No	No	No	No	No	No	No	No	No	---		No	---	No		<30
	93	71	D	Yes	No	6	66.6	o	No	No	No		No	No	No	No	No	No	No	No	No	No	No	No	No	No	No	No	No	---		No	---	No		>60
	94	72	E	Yes	No	0	0.4	i	No	No	No		No	No	No	No	No	No	No	No	No	No	No	No	No	No	No	No	No	---		No	---	No		<30
	95	73	S	Yes	No	6	72.8	o	No	No	No		No	No	No	No	No	No	No	No	No	No	No	No	No	No	No	No	No	---		No	---	No		>60
	96	74	K	Yes	No	7	75.1	o	Yes	Yes	No		Yes	No	No	Yes	No	No	No	No	No	No	No	No	No	No	No	No	Yes	K74Q,K74T		No	---	No		>60
	97	75	L	Yes	No	4	31.8		No	No	No		No	No	No	No	No	No	No	No	No	No	No	No	No	No	No	No	No	---		No	---	No		30-60
	98	76	I	Yes	No	9	100	o	No	No	No		No	No	No	No	No	No	No	No	No	No	No	No	No	No	No	No	No	---		No	---	No		>60
	99	77	G	Yes	No	7	84.3	o	No	No	No		No	No	No	No	No	No	No	No	No	No	No	No	No	No	No	No	No	---		No	---	No		>60
	100	78	G	Yes	No	1	18.1	i	No	No	No		No	No	No	No	No	No	No	No	No	No	No	No	No	No	No	No	No	---		No	---	No		<30
	101	79	T	Yes	No	4	53.5	o	Yes	Yes	No		Yes	No	Yes	No	No	No	No	No	No	No	No	No	No	No	No	No	Yes	T79K		No	---	No		30-60
	102	80	G	Yes	No	0	0.1	i	No	No	No		No	No	No	No	No	No	No	No	No	No	No	No	No	No	No	No	No	---		No	---	No		<30
	103	81	L	Yes	No	7	52.8	o	Yes	Yes	No		Yes	No	Yes	No	No	No	No	No	No	No	No	No	No	No	No	No	Yes	L81R		Yes	L81F	No		30-60
	104	82	G	Yes	No	0	13.7	i	No	No	No		No	No	No	No	No	No	No	No	No	No	No	No	No	No	No	No	No	---		No	---	No		<30
	105	83	T	Yes	No	6	64	o	No	No	No		No	No	No	No	No	No	No	No	No	No	No	No	No	No	No	No	No	---		No	---	No		>60
	106	84	A	Yes	No	0	0.3	i	No	No	No		No	No	No	No	No	No	No	No	No	No	No	No	No	No	No	No	No	---		No	---	No		<30
	107	85	T	Yes	No	6	64.5	o	No	No	No		No	No	No	No	No	No	No	No	No	No	No	No	No	No	No	No	No	---		No	---	No		>60
	108	86	F	Yes	No	1	10.3	i	No	No	No		No	No	No	No	No	No	No	No	No	No	No	No	No	No	No	No	No	---		No	---	No		<30
	109	87	H	Yes	No	8	90.8	o	No	No	No		No	No	No	No	No	No	No	No	No	No	No	No	No	No	No	No	No	---		No	---	No		>60
	110	88	V	Yes	No	1	0	i	No	No	No		No	No	No	No	No	No	No	No	No	No	No	No	No	No	No	No	No	---		No	---	No		<30
	111	89	G	Yes	No	2	25.4		Yes	Yes	No		Yes	No	Yes	No	No	No	No	No	No	No	No	Yes	No	No	No	No	Yes	G89D,G89E		No	---	No		<30
	112	90	S	Yes	No	3	41.3		No	No	No		No	No	No	No	No	No	No	No	No	No	No	No	No	No	No	No	No	---		No	---	No		30-60
	113	91	P	Yes	No	0	0	i	Yes	Yes	No		Yes	No	No	No	No	No	No	No	No	No	No	No	No	No	No	Yes	Yes	P91A		No	---	No		<30
	114	92	A	Yes	No	3	53	o	No	No	No		No	No	No	No	No	No	No	No	No	No	No	No	No	No	No	No	No	---		No	---	No		30-60
	115	93	A	Yes	No	6	78.8	o	Yes	Yes	No		Yes	No	No	No	No	No	No	No	No	No	No	No	No	No	No	No	No	---		Yes	A93V	Yes		>60
	116	94	A	Yes	No	1	4.4	i	Yes	Yes	No		Yes	No	No	No	No	No	No	No	No	No	No	No	No	No	No	No	No	---		Yes	A94T	Yes		<30
	117	95	F	Yes	No	0	0	i	No	No	No		No	No	No	No	No	No	No	No	No	No	No	No	No	No	No	No	No	---		No	---	No		<30
	118	96	N	Yes	No	4	56.5	o	No	No	No		No	No	No	No	No	No	No	No	No	No	No	No	No	No	No	No	No	---		No	---	No		30-60
	119	97	F	Yes	No	0	3.3	i	Yes	Yes	No		Yes	No	No	No	No	No	No	No	No	No	No	No	No	No	No	No	No	---		Yes	F97Y	Yes		<30
	120	98	H	Yes	No	8	82.7	o	No	No	No		No	No	No	No	No	No	No	No	No	No	No	No	No	No	No	No	No	---		No	---	No		>60
	121	99	G	Yes	No	4	41.6		No	No	No		No	No	No	No	No	No	No	No	No	No	No	No	No	No	No	No	No	---		No	---	No		30-60
	122	100	S	Yes	No	9	100	o	Yes	Yes	No		Yes	No	Yes	No	No	Yes	No	No	No	No	Yes	No	No	No	No	No	Yes	S100D,S100G,S100N		No	---	No		>60
	123	101	E	Yes	No	7	88.2	o	Yes	Yes	No		Yes	Yes	No	Yes	No	No	No	No	No	No	No	No	No	No	No	No	Yes	E101K,E101Q		No	---	No		>60
	124	102	R	Yes	No	7	64.3	o	No	No	No		No	No	No	No	No	No	No	No	No	No	No	No	No	No	No	No	No	---		No	---	No		>60
	125	103	T	Yes	No	1	15.1	i	No	No	No		No	No	No	No	No	No	No	No	No	No	No	No	No	No	No	No	No	---		No	---	No		<30
	126	104	T	Yes	No	5	61.3	o	No	No	No		No	No	No	No	No	No	No	No	No	No	No	No	No	No	No	No	No	---		No	---	No		>60
	127	105	Y	Yes	No	0	0.6	i	No	No	No		No	No	No	No	No	No	No	No	No	No	No	No	No	No	No	No	No	---		No	---	No		<30
	128	106	R	Yes	No	5	52.3	o	No	No	No		No	No	No	No	No	No	No	No	No	No	No	No	No	No	No	No	No	---		No	---	No		30-60
	129	107	T	Yes	No	0	0	i	Yes	Yes	No		Yes	No	No	No	No	No	No	No	No	No	No	No	No	No	No	No	No	---		Yes	T107A	Yes		<30
	130	108	L	Yes	No	1	26.3		Yes	Yes	No		Yes	No	No	No	No	No	No	No	No	No	No	No	No	No	No	No	No	---		Yes	L108V	Yes		<30
	131	109	S	Yes	No	0	0	i	Yes	Yes	No		Yes	No	No	No	No	No	No	No	No	No	Yes	No	No	No	No	No	Yes	S109G		No	---	No		<30
	132	110	Y	Yes	No	0	11.8	i	No	No	No		No	No	No	No	No	No	No	No	No	No	No	No	No	No	No	No	No	---		No	---	No		<30
	133	111	C	Yes	No	0	0.2	i	No	No	No		No	No	No	No	No	No	No	No	No	No	No	No	No	No	No	No	No	---		No	---	No		<30
	134	112	A	Yes	No	0	20.7		No	No	No		No	No	No	No	No	No	No	No	No	No	No	No	No	No	No	No	No	---		No	---	No		<30
	135	113	Y	Yes	No	3	35.8		No	No	No		No	No	No	No	No	No	No	No	No	No	No	No	No	No	No	No	No	---		No	---	No		30-60
	136	114	P	Yes	No	3	38.7		Yes	No	Yes		Yes	No	No	No	No	No	No	No	No	No	No	No	No	No	No	Yes	Yes	P114S		No	---	No		30-60
	137	115	H	Yes	No	7	80.9	o	No	No	No		No	No	No	No	No	No	No	No	No	No	No	No	No	No	No	No	No	---		No	---	No		>60
	138	116	Y	Yes	No	9	99.1	o	No	No	No		No	No	No	No	No	No	No	No	No	No	No	No	No	No	No	No	No	---		No	---	No		>60
	139	117	V	Yes	No	3	35.4		No	No	No		No	No	No	No	No	No	No	No	No	No	No	No	No	No	No	No	No	---		No	---	No		30-60
	140	118	N	Yes	No	9	100	o	Yes	Yes	No		Yes	No	Yes	No	No	No	No	No	No	No	No	No	No	No	No	No	Yes	N188D		No	---	No		>60
	141	119	G	Yes	No	6	68	o	No	No	No		No	No	No	No	No	No	No	No	No	No	No	No	No	No	No	No	No	---		No	---	No		>60
	142	120	T	Yes	No	8	87.1	o	Yes	Yes	No		Yes	No	No	No	No	Yes	No	No	No	No	No	No	No	No	No	No	Yes	T120N		Yes	T120A	No		>60
	143	121	R	Yes	No	7	77.2	o	No	No	No		No	No	No	No	No	No	No	No	No	No	No	No	No	No	No	No	No	---		No	---	No		>60
	144	122	E	Yes	No	5	68.7	o	No	No	No		No	No	No	No	No	No	No	No	No	No	No	No	No	No	No	No	No	---		No	---	No		>60
	145	123	R	Yes	No	3	40.5		No	No	No		No	No	No	No	No	No	No	No	No	No	No	No	No	No	No	No	No	---		No	---	No		30-60
	146	124	L	Yes	No	3	20.1		No	No	No		No	No	No	No	No	No	No	No	No	No	No	No	No	No	No	No	No	---		No	---	No		<30
	147	125	S	Yes	No	0	0	i	No	No	No		No	No	No	No	No	No	No	No	No	No	No	No	No	No	No	No	No	---		No	---	No		<30
	148	126	Q	Yes	No	2	33.8		Yes	Yes	No		Yes	No	Yes	No	No	No	No	No	No	No	No	No	No	No	No	No	Yes	Q126K		No	---	No		30-60
	149	127	V	Yes	No	3	23.2		No	No	No		No	No	No	No	No	No	No	No	No	No	No	No	No	No	No	No	No	---		No	---	No		<30
	150	128	S	Yes	No	2	30.8		Yes	Yes	No		Yes	No	No	No	No	No	No	No	No	No	Yes	No	No	No	No	No	Yes	S128G		No	---	No		30-60
	151	129	V	Yes	No	5	41.8		Yes	Yes	No		Yes	No	No	No	No	No	No	No	No	No	No	No	No	No	No	No	No	---		Yes	V129A	Yes		30-60
	152	130	K	Yes	No	3	44.1		Yes	Yes	No		Yes	No	No	Yes	No	No	No	No	No	No	No	No	No	No	No	No	Yes	K130A		No	---	No		30-60
	153	131	T	Yes	No	5	57	o	Yes	Yes	No		Yes	No	No	No	No	No	No	No	No	No	No	No	No	No	Yes	No	Yes	T131P		No	---	No		30-60
	154	132	F	Yes	No	0	3.5	i	No	No	No		No	No	No	No	No	No	No	No	No	No	No	No	No	No	No	No	No	---		No	---	No		<30
	155	133	M	Yes	No	4	57.3	o	Yes	Yes	No		Yes	No	No	No	No	No	No	Yes	No	No	No	No	No	No	No	No	Yes	M133A,M133T		No	---	No		30-60
	156	134	V	Yes	No	0	0	i	No	No	No		No	No	No	No	No	No	No	No	No	No	No	No	No	No	No	No	No	---		No	---	No		<30
	157	135	D	Yes	No	0	4	i	Yes	Yes	No		Yes	No	No	Yes	No	No	No	No	No	No	No	No	No	No	No	No	Yes	D135N		No	---	No		<30
	158	136	P	Yes	No	2	19.6	i	No	No	No		No	No	No	No	No	No	No	No	No	No	No	No	No	No	No	No	No	---		No	---	No		<30
	159	137	A	Yes	No	5	92.7	o	Yes	No	Yes		Yes	No	No	No	No	No	No	No	No	No	No	No	No	No	No	No	No	---		Yes	A137T	Yes		>60
	160	138	L	Yes	No	5	38.6		Yes	Yes	No		Yes	No	Yes	No	No	No	No	No	No	No	No	No	No	No	No	No	Yes	L138K		Yes	L138A,L138I	No		30-60
	161	139	N	Yes	No	2	35.6		No	No	No		No	No	No	No	No	No	No	No	No	No	No	No	No	No	No	No	No	---		No	---	No		30-60
	162	NA	L	No	Yes	9	91.1	o
	163	NA	E	No	Yes	7	86.6	o
	164	NA	H	No	Yes	9	100	o

### Sheet: Getarea_output
		Residue Name	Residue#	Total	Apolar	Backbone	Sidechain	Ratio(%)	In/Out
		MET	23	252.88	197.65	75.36	177.52	100	o
		THR	24	120.47	76.61	19.39	101.08	95.2	o
		PRO	25	129.38	118.96	26.01	103.37	98.3	o
		ILE	26	82.37	58.52	29.62	52.75	35.8
		ASP	27	83.68	16.88	3.84	79.83	70.6	o
		GLU	28	125.8	45.68	5.13	120.68	85.5	o
		SER	29	101.04	54.6	35.92	65.11	84.1	o
		GLN	30	127.97	34.26	35.15	92.81	64.6	o
		LEU	31	28.71	20.37	11.86	16.84	11.5	i
		PRO	32	46.22	46.21	15.26	30.96	29.4
		VAL	33	93.69	93.68	0.3	93.4	76.4	o
		GLY	34	11.57	3.99	11.57	0	13.3	i
		PRO	35	0.15	0.15	0.04	0.12	0.1	i
		GLN	36	111.68	30.16	0.38	111.3	77.5	o
		VAL	37	4.4	0.33	4.07	0.33	0.3	i
		SER	38	55.86	37.87	1.72	54.14	70	o
		VAL	39	11.99	1.46	10.53	1.46	1.2	i
		THR	40	33.47	33.47	0	33.47	31.5
		ASP	41	15.83	1.26	2.56	13.26	11.7	i
		SER	42	103.22	52.45	28.12	75.1	97	o
		ALA	43	50.88	42.48	20.74	30.14	46.4
		GLN	44	136.11	49.68	21.29	114.81	79.9	o
		HIS	45	117.79	90.25	4.3	113.5	73.4	o
		THR	46	117.01	86.84	11.77	105.24	99.1	o
		GLY	47	31.95	6.96	31.95	0	36.6
		PRO	48	63.65	56.14	7.51	56.14	53.4	o
		PHE	49	9.46	9.46	1.46	8	4.4	i
		ALA	50	5.99	5.75	0.24	5.75	8.9	i
		ALA	51	16.06	14.36	1.7	14.36	22.1
		SER	52	66.46	17.24	23.43	43.04	55.6	o
		SER	53	14.58	4.61	0.87	13.71	17.7	i
		PRO	54	66.92	66.3	0.62	66.3	63	o
		LEU	55	1.04	0.53	1.04	0	0	i
		THR	56	30.85	15.31	0	30.85	29
		ILE	57	0	0	0	0	0	i
		THR	58	44.45	36.58	1.61	42.84	40.3
		VAL	59	0	0	0	0	0	i
		LYS	60	106.59	62.48	0.05	106.53	64.8	o
		PRO	61	7.82	7.17	0.86	6.96	6.6	i
		GLY	62	53.42	33.05	53.42	0	61.3	o
		ALA	63	0.09	0.09	0	0.09	0.1	i
		PRO	64	73.83	68.96	4.87	68.96	65.5	o
		CYS	65	1.69	1.34	1.34	0.35	0.3	i
		VAL	66	33.92	30.09	3.83	30.09	24.6
		ARG	67	110.27	21.19	7.35	102.92	52.6	o
		ALA	68	107.44	79.18	41.38	66.07	100	o
		ASP	69	90.94	17.66	29.61	61.34	54.3	o
		GLY	70	35.43	22.82	35.43	0	40.6
		TYR	71	139.74	101.97	3.02	136.72	70.8	o
		GLN	72	19.88	3.84	8.01	11.87	8.3	i
		GLU	73	20.51	11.52	17.49	3.02	2.1	i
		SER	74	2.29	2.29	0	2.29	3	i
		MET	75	0.16	0.16	0	0.16	0.1	i
		VAL	76	16.63	16.63	0	16.63	13.6	i
		THR	77	0	0	0	0	0	i
		ARG	78	94.58	19.93	0.24	94.34	48.3
		VAL	79	0.46	0.46	0.46	0	0	i
		LEU	80	46.49	46.49	0	46.49	31.8
		ASP	81	26.82	4.27	5.1	21.72	19.2	i
		ASP	82	70.67	34.69	35.18	35.5	31.4
		LYS	83	180.51	113.42	33.89	146.62	89.1	o
		GLY	84	44.05	22.96	44.05	0	50.5	o
		HIS	85	131.33	100.09	5.25	126.07	81.5	o
		GLN	86	60.48	14.99	6.19	54.29	37.8
		VAL	87	21.52	4.48	20.64	0.88	0.7	i
		TRP	88	30.13	22.04	1.86	28.27	12.6	i
		THR	89	80.02	50.5	15.37	64.66	60.9	o
		GLY	90	18.26	18.1	18.26	0	20.9
		THR	91	63.29	17.4	25.58	37.72	35.5
		PHE	92	42.17	42.17	2.76	39.41	21.9
		ASP	93	75.21	15.25	0	75.21	66.6	o
		GLU	94	0.54	0.1	0	0.54	0.4	i
		SER	95	70.75	29.51	14.44	56.31	72.8	o
		LYS	96	144.34	90.28	20.87	123.47	75.1	o
		LEU	97	54.09	51.47	7.57	46.51	31.8
		ILE	98	174.98	151.66	25.78	149.2	100	o
		GLY	99	73.52	46.75	73.52	0	84.3	o
		GLY	100	15.8	15.71	15.8	0	18.1	i
		THR	101	61.73	44.76	4.95	56.78	53.5	o
		GLY	102	0.09	0	0.09	0	0.1	i
		LEU	103	98.24	77.17	21.07	77.17	52.8	o
		GLY	104	11.92	11.61	11.92	0	13.7	i
		THR	105	81.26	39.81	13.31	67.95	64	o
		ALA	106	1.97	1.97	1.77	0.2	0.3	i
		THR	107	83.75	64.47	15.22	68.53	64.5	o
		PHE	108	24.91	24.91	6.29	18.62	10.3	i
		HIS	109	165.75	107.89	25.41	140.34	90.8	o
		VAL	110	14.93	1	14.93	0	0	i
		GLY	111	22.16	22.16	22.16	0	25.4
		SER	112	32.16	8.03	0.17	31.99	41.3
		PRO	113	0	0	0	0	0	i
		ALA	114	42.64	34.4	8.24	34.4	53	o
		ALA	115	84.65	61.98	33.52	51.13	78.8	o
		ALA	116	18.89	14.34	16.06	2.83	4.4	i
		PHE	117	0	0	0	0	0	i
		ASN	118	68.88	28.86	4.34	64.54	56.5	o
		PHE	119	11.86	8.01	5.9	5.96	3.3	i
		HIS	120	166.98	110.01	39.18	127.81	82.7	o
		GLY	121	36.25	29.42	36.25	0	41.6
		SER	122	106.07	54.08	22.28	83.79	100	o
		GLU	123	129.4	46.69	4.9	124.5	88.2	o
		ARG	124	142.29	57.41	16.61	125.68	64.3	o
		THR	125	21.49	13.78	5.41	16.09	15.1	i
		THR	126	69.04	41.27	3.92	65.11	61.3	o
		TYR	127	1.37	0.17	0.27	1.1	0.6	i
		ARG	128	102.22	21.06	0	102.22	52.3	o
		THR	129	0	0	0	0	0	i
		LEU	130	38.41	38.41	0	38.41	26.3
		SER	131	0	0	0	0	0	i
		TYR	132	22.77	15.88	0	22.77	11.8	i
		CYS	133	0.63	0.24	0.42	0.21	0.2	i
		ALA	134	13.46	13.46	0	13.46	20.7
		TYR	135	80.87	67.3	11.74	69.13	35.8
		PRO	136	62.4	47.27	21.64	40.76	38.7
		HIS	137	146.62	115.52	21.54	125.07	80.9	o
		TYR	138	218.5	152.8	27.14	191.37	99.1	o
		VAL	139	64.73	50.28	21.39	43.34	35.4
		ASN	140	160.54	41.69	41.63	118.91	100	o
		GLY	141	59.26	42.77	59.26	0	68	o
		THR	142	108.52	87.35	16.02	92.5	87.1	o
		ARG	143	166.94	73.56	15.96	150.98	77.2	o
		GLU	144	107.2	43.07	10.22	96.98	68.7	o
		ARG	145	84.02	34.86	4.89	79.13	40.5
		LEU	146	42.34	34.7	12.99	29.35	20.1
		SER	147	0.54	0.02	0.53	0.02	0	i
		GLN	148	50.18	14.76	1.54	48.63	33.8
		VAL	149	51.57	28.38	23.19	28.38	23.2
		SER	150	30.34	15.61	6.53	23.81	30.8
		VAL	151	75.29	51.09	24.2	51.09	41.8
		LYS	152	74.59	30.7	2.12	72.47	44.1
		THR	153	71.13	31.92	10.61	60.52	57	o
		PHE	154	9.34	9.34	2.96	6.38	3.5	i
		MET	155	90.66	90.66	0	90.66	57.3	o
		VAL	156	0	0	0	0	0	i
		ASP	157	4.47	0	0	4.47	4	i
		PRO	158	40.35	20.81	19.72	20.63	19.6	i
		ALA	159	81.04	61.61	20.88	60.16	92.7	o
		LEU	160	83.77	57.78	27.27	56.5	38.6
		ASN	161	48.73	33.15	8.04	40.69	35.6
		LEU	162	147.16	133.25	13.92	133.24	91.1	o
		GLU	163	139.31	63.98	17.03	122.28	86.6	o
		HIS	164	206	153.18	46.21	159.79	100	o

### Sheet: LEGEND
	Y/N		RSA
	Yes		<30
	No		30-60
			>60
